# The RNA-binding protein landscapes differ between mammalian organs and cultured cells

**DOI:** 10.1101/2022.02.10.479897

**Authors:** Joel I. Perez-Perri, Dunja Ferring-Appel, Ina Huppertz, Thomas Schwarzl, Frank Stein, Mandy Rettel, Bruno Galy, Matthias W. Hentze

## Abstract

System-wide approaches have unveiled an unexpected breadth of the RNA-bound proteomes of cultured cells. Corresponding information regarding RNA-binding proteins (RBPs) of mammalian organs is still missing, largely due to technical challenges. Here, we describe *ex vivo* eRIC (enhanced RNA interactome capture) to characterize the poly(A)RNA-bound proteomes of three different mouse organs. The resulting organ atlases encompass more than 1300 RBPs active in brain, kidney or liver. Nearly a quarter (291) of these had formerly not been identified in cultured cells, with more than 100 being metabolic enzymes. Remarkably, RBP activity differs between organs independent of RBP abundance, suggesting organ-specific levels of control. Similarly, we identify systematic differences in RNA binding between animal organs and cultured cells. The pervasive RNA binding of enzymes of intermediary metabolism in organs points to tightly knit connections between gene expression and metabolism, and displays a particular enrichment for enzymes that use nucleotide cofactors. We describe a generically applicable refinement of the eRIC technology and provide an instructive resource of RBPs active in intact mammalian organs, including the brain.
