## Supplementary material for "The RNA-binding protein landscapes differ between mammalian organs and cultured cells": Table S6

### Sheet: GO
Source	Term_name	Term_id	adjusted_p_value	Negative_log10_of_adjusted_p_value	Term_size	Query_size	Intersection_size	Effective_domain_size	Intersections
GO:MF	RNA binding	GO:0003723	1.43537e-48	47.843	1267	100	63	20802	NOP2,WDR43,NAT10,RBMX,NOLC1,DHX8,BMS1,U2AF1,XRCC5,TRMT10C,RAVER1,PUS7,RBM6,PPAN,RPL10A,RPL22L1,RPL30,U2AF2,RSL1D1,RPS10,RPS26,TRMT1L,RBM28,HEATR1,DDX47,ZFP638,SRSF11,CPSF7,PPIL4,AGO3,XPO5,HNRNPA0,RPS16,LARP7,RPL26,HNRNPDL,RPL14,NOP14,PPP1R10,DDX21,TDRKH,SLTM,LRRC47,SART3,XRN2,LSM14B,NOP56,HNRNPA3,SAFB2,GNL3,DDX54,U2SURP,NOP58,RPL24,RPL6,RNPS1,ADARB1,RPS15,PRKDC,DKC1,RPL15,EIF1AX,RPL11
GO:MF	nucleic acid binding	GO:0003676	1.32055e-29	28.8792	3588	100	71	20802	NOP2,WDR43,NAT10,RBMX,NOLC1,DHX8,BMS1,U2AF1,XRCC5,TRMT10C,RAVER1,PUS7,RBM6,PPAN,XRCC6,RPL10A,RPL22L1,RPL30,TOP1,U2AF2,LEMD2,RSL1D1,RPS10,RPS26,TRMT1L,RBM28,HEATR1,DDX47,HP1BP3,ZFP638,SRSF11,CPSF7,PPIL4,AGO3,PNN,XPO5,HNRNPA0,RPS16,LARP7,RPL26,HNRNPDL,RPL14,NOP14,PPP1R10,DDX21,TDRKH,SLTM,LRRC47,ABCF1,SART3,XRN2,LSM14B,NOP56,HNRNPA3,EDF1,SAFB2,GNL3,DDX54,U2SURP,NOP58,RPL24,ZFP326,RPL6,RNPS1,ADARB1,R…
GO:MF	structural constituent of ribosome	GO:0003735	2.38101e-24	23.6232	172	100	23	20802	RPS24,RPL10A,RPL22L1,RPL30,RPL17,RPS10,RPL31,RPS26,RPL21,RPS16,RPL26,RPL14,RPL28,RPS23,RPS17,RPL27,RPL24,RPL6,RPS15,RPL27A,RPL32,RPL15,RPL11
GO:MF	heterocyclic compound binding	GO:1901363	1.61072e-19	18.793	5672	100	74	20802	NOP2,WDR43,NAT10,RBMX,NOLC1,DHX8,BMS1,U2AF1,XRCC5,TRMT10C,RAVER1,PUS7,RBM6,PPAN,XRCC6,RPL10A,RPL22L1,PHGDH,RPL30,TOP1,U2AF2,LEMD2,RSL1D1,RPS10,RPS26,TRMT1L,RBM28,HEATR1,DDX47,GTPBP4,HP1BP3,ZFP638,SRSF11,CPSF7,PPIL4,AGO3,PNN,XPO5,HNRNPA0,RPS16,LARP7,RPL26,HNRNPDL,RPL14,NOP14,PPP1R10,DDX21,TDRKH,SLTM,LRRC47,ABCF1,SART3,XRN2,LSM14B,NOP56,HNRNPA3,EDF1,SAFB2,GNL3,DDX54,U2SURP,NOP58,RPL24,ZFP326,RPL6,R…
GO:MF	organic cyclic compound binding	GO:0097159	4.78011e-19	18.3206	5768	100	74	20802	NOP2,WDR43,NAT10,RBMX,NOLC1,DHX8,BMS1,U2AF1,XRCC5,TRMT10C,RAVER1,PUS7,RBM6,PPAN,XRCC6,RPL10A,RPL22L1,PHGDH,RPL30,TOP1,U2AF2,LEMD2,RSL1D1,RPS10,RPS26,TRMT1L,RBM28,HEATR1,DDX47,GTPBP4,HP1BP3,ZFP638,SRSF11,CPSF7,PPIL4,AGO3,PNN,XPO5,HNRNPA0,RPS16,LARP7,RPL26,HNRNPDL,RPL14,NOP14,PPP1R10,DDX21,TDRKH,SLTM,LRRC47,ABCF1,SART3,XRN2,LSM14B,NOP56,HNRNPA3,EDF1,SAFB2,GNL3,DDX54,U2SURP,NOP58,RPL24,ZFP326,RPL6,R…
GO:MF	snoRNA binding	GO:0030515	1.46088e-13	12.8354	32	100	10	20802	NOLC1,BMS1,XRCC5,HEATR1,NOP14,DDX21,NOP56,NOP58,PRKDC,DKC1
GO:MF	structural molecule activity	GO:0005198	7.10993e-12	11.1481	612	100	23	20802	RPS24,RPL10A,RPL22L1,RPL30,RPL17,RPS10,RPL31,RPS26,RPL21,RPS16,RPL26,RPL14,RPL28,RPS23,RPS17,RPL27,RPL24,RPL6,RPS15,RPL27A,RPL32,RPL15,RPL11
GO:MF	mRNA binding	GO:0003729	0.000251632	3.59923	394	100	12	20802	RBMX,RPL30,RSL1D1,RPS26,XPO5,HNRNPA0,RPL26,LSM14B,HNRNPA3,GNL3,RPL6,RNPS1
GO:MF	tRNA binding	GO:0000049	0.000592463	3.22734	69	100	6	20802	NAT10,TRMT10C,RPS10,TRMT1L,XPO5,RPL6
GO:MF	binding	GO:0005488	0.00107395	2.96901	14895	100	91	20802	SCAF11,NOP2,WDR43,NAT10,RBMX,NOLC1,NOC2L,DHX8,BZW2,BMS1,U2AF1,XRCC5,TRMT10C,RAVER1,ALDOA,FAM98B,PUS7,RBM6,PPAN,XRCC6,RPS24,RPL10A,RPL22L1,PHGDH,RPL30,TOP1,U2AF2,LEMD2,RSL1D1,PRMT3,NAP1L4,RPS10,RPL31,RPS26,TRMT1L,RBM28,HEATR1,DDX47,GTPBP4,HP1BP3,ZFP638,SRSF11,CPSF7,PPIL4,AGO3,PNN,TCOF1,XPO5,HNRNPA0,RPS16,LARP7,RPL26,HNRNPDL,RPL14,WDR33,NOP14,PFN2,PPP1R10,DDX21,TDRKH,UTP18,SLTM,LRRC47,ABCF1,SART3,X…
GO:MF	basal transcription machinery binding	GO:0001098	0.0033017	2.48126	53	100	5	20802	WDR43,NOLC1,EDF1,NOP58,ZFP326
GO:MF	basal RNA polymerase II transcription machinery binding	GO:0001099	0.0033017	2.48126	53	100	5	20802	WDR43,NOLC1,EDF1,NOP58,ZFP326
GO:MF	U3 snoRNA binding	GO:0034511	0.0052778	2.27755	9	100	3	20802	BMS1,XRCC5,PRKDC
GO:MF	catalytic activity, acting on RNA	GO:0140098	0.00577926	2.23813	362	100	10	20802	DHX8,TRMT10C,TRMT1L,DDX47,AGO3,DDX21,LRRC47,XRN2,DDX54,FTSJ3
GO:MF	catalytic activity, acting on DNA	GO:0140097	0.0361283	1.44215	279	100	8	20802	DHX8,XRCC5,XRCC6,TOP1,DDX47,DDX21,DDX54,DKC1
GO:MF	DNA end binding	GO:0045027	0.0407279	1.39011	3	100	2	20802	XRCC5,XRCC6
GO:BP	RNA processing	GO:0006396	1.90078e-49	48.7211	881	103	58	21118	SCAF11,RRP12,NOP2,WDR43,NAT10,RBMX,DHX8,BMS1,U2AF1,TRMT10C,RAVER1,PUS7,RBM6,PPAN,RPS24,EBNA1BP2,U2AF2,RSL1D1,RPS26,TRMT1L,RBM28,HEATR1,DDX47,GTPBP4,ZFP638,SRSF11,CPSF7,AGO3,PNN,RPS16,LARP7,RPL26,RPL14,WDR33,NOP14,DDX21,UTP18,SLTM,RPS17,RPL27,SART3,XRN2,RRP1,DCAF13,HNRNPA3,BOP1,SAFB2,DDX54,U2SURP,ZFP326,RNPS1,ADARB1,RPS15,PRKDC,SRPK1,DKC1,FTSJ3,RPL11
GO:BP	ribonucleoprotein complex biogenesis	GO:0022613	7.79537e-40	39.1082	413	103	41	21118	SCAF11,RRP12,NOP2,WDR43,NAT10,RBMX,BMS1,XRCC5,PPAN,RPS24,EBNA1BP2,RSL1D1,RPS10,HEATR1,DDX47,GTPBP4,CPSF7,AGO3,RPS16,RPL26,RPL14,NOP14,DDX21,UTP18,RPS17,RPL27,SART3,NOP56,RRP1,DCAF13,BOP1,DDX54,NOP58,RPL24,RPL6,RPS15,PRKDC,SRPK1,DKC1,FTSJ3,RPL11
GO:BP	ribosome biogenesis	GO:0042254	2.24688e-36	35.6484	288	103	35	21118	RRP12,NOP2,WDR43,NAT10,BMS1,XRCC5,PPAN,RPS24,EBNA1BP2,RSL1D1,RPS10,HEATR1,DDX47,GTPBP4,RPS16,RPL26,RPL14,NOP14,DDX21,UTP18,RPS17,RPL27,NOP56,RRP1,DCAF13,BOP1,DDX54,NOP58,RPL24,RPL6,RPS15,PRKDC,DKC1,FTSJ3,RPL11
GO:BP	gene expression	GO:0010467	4.98794e-33	32.3021	5933	103	90	21118	SCAF11,RRP12,NOP2,WDR43,NAT10,RBMX,NOLC1,NOC2L,DHX8,BMS1,U2AF1,XRCC5,TRMT10C,RAVER1,FAM98B,PUS7,RBM6,PPAN,XRCC6,RPS24,RPL10A,RPL22L1,EBNA1BP2,PHGDH,RPL30,TOP1,U2AF2,RPL17,RSL1D1,RPL31,RPS26,TRMT1L,RPL21,RBM28,HEATR1,DDX47,GTPBP4,HP1BP3,ZFP638,SRSF11,CPSF7,PPIL4,AGO3,PNN,TCOF1,XPO5,HNRNPA0,RPS16,LARP7,RPL26,RPL14,WDR33,RPL28,NOP14,RPS23,DDX21,TDRKH,UTP18,SLTM,RPS17,ABCF1,RPL27,SART3,XRN2,LSM14B,RR…
GO:BP	cellular nitrogen compound metabolic process	GO:0034641	3.43764e-30	29.4637	6201	103	89	21118	SCAF11,RRP12,NOP2,WDR43,NAT10,RBMX,NOLC1,NOC2L,DHX8,BMS1,U2AF1,XRCC5,TRMT10C,RAVER1,ALDOA,PUS7,RBM6,PPAN,XRCC6,RPS24,RPL10A,RPL22L1,EBNA1BP2,RPL30,TOP1,U2AF2,RPL17,RSL1D1,RPL31,RPS26,TRMT1L,RPL21,RBM28,HEATR1,DDX47,GTPBP4,HP1BP3,ZFP638,SRSF11,CPSF7,PPIL4,AGO3,PNN,TCOF1,HNRNPA0,RPS16,LARP7,RPL26,RPL14,WDR33,RPL28,NOP14,RPS23,PPP1R10,DDX21,TDRKH,UTP18,SLTM,RPS17,ABCF1,RPL27,SART3,XRN2,LSM14B,RRP1,Z…
GO:BP	ncRNA processing	GO:0034470	9.00229e-30	29.0456	363	103	33	21118	RRP12,WDR43,NAT10,BMS1,TRMT10C,PUS7,PPAN,RPS24,EBNA1BP2,RSL1D1,TRMT1L,HEATR1,DDX47,GTPBP4,AGO3,RPS16,LARP7,RPL26,RPL14,NOP14,DDX21,UTP18,RPS17,RPL27,RRP1,DCAF13,BOP1,DDX54,RPS15,PRKDC,DKC1,FTSJ3,RPL11
GO:BP	rRNA processing	GO:0006364	1.45422e-29	28.8374	208	103	28	21118	RRP12,WDR43,NAT10,BMS1,PPAN,RPS24,EBNA1BP2,RSL1D1,HEATR1,DDX47,GTPBP4,RPS16,RPL26,RPL14,NOP14,DDX21,UTP18,RPS17,RPL27,RRP1,DCAF13,BOP1,DDX54,RPS15,PRKDC,DKC1,FTSJ3,RPL11
GO:BP	ncRNA metabolic process	GO:0034660	1.67169e-29	28.7768	449	103	35	21118	RRP12,WDR43,NAT10,NOLC1,BMS1,TRMT10C,PUS7,PPAN,RPS24,EBNA1BP2,RSL1D1,TRMT1L,HEATR1,DDX47,GTPBP4,AGO3,RPS16,LARP7,RPL26,RPL14,NOP14,DDX21,TDRKH,UTP18,RPS17,RPL27,RRP1,DCAF13,BOP1,DDX54,RPS15,PRKDC,DKC1,FTSJ3,RPL11
GO:BP	rRNA metabolic process	GO:0016072	5.01242e-29	28.3	217	103	28	21118	RRP12,WDR43,NAT10,BMS1,PPAN,RPS24,EBNA1BP2,RSL1D1,HEATR1,DDX47,GTPBP4,RPS16,RPL26,RPL14,NOP14,DDX21,UTP18,RPS17,RPL27,RRP1,DCAF13,BOP1,DDX54,RPS15,PRKDC,DKC1,FTSJ3,RPL11
GO:BP	translation	GO:0006412	2.15213e-21	20.6671	657	103	33	21118	NAT10,NOLC1,TRMT10C,PUS7,RPS24,RPL10A,RPL22L1,RPL30,RPL17,RPL31,RPS26,RPL21,AGO3,TCOF1,RPS16,RPL26,RPL14,RPL28,RPS23,RPS17,ABCF1,RPL27,LSM14B,ZC3H15,RPL24,RPL6,RPS15,PRKDC,RPL27A,RPL32,RPL15,EIF1AX,RPL11
GO:BP	RNA metabolic process	GO:0016070	3.98013e-21	20.4001	4470	103	70	21118	SCAF11,RRP12,NOP2,WDR43,NAT10,RBMX,NOLC1,NOC2L,DHX8,BMS1,U2AF1,XRCC5,TRMT10C,RAVER1,PUS7,RBM6,PPAN,XRCC6,RPS24,EBNA1BP2,TOP1,U2AF2,RSL1D1,RPS26,TRMT1L,RBM28,HEATR1,DDX47,GTPBP4,HP1BP3,ZFP638,SRSF11,CPSF7,PPIL4,AGO3,PNN,TCOF1,HNRNPA0,RPS16,LARP7,RPL26,RPL14,WDR33,NOP14,DDX21,TDRKH,UTP18,SLTM,RPS17,RPL27,SART3,XRN2,RRP1,DCAF13,HNRNPA3,BOP1,EDF1,SAFB2,GNL3,DDX54,U2SURP,ZFP326,RNPS1,ADARB1,RPS15,PRKD…
GO:BP	peptide biosynthetic process	GO:0043043	5.55233e-21	20.2555	677	103	33	21118	NAT10,NOLC1,TRMT10C,PUS7,RPS24,RPL10A,RPL22L1,RPL30,RPL17,RPL31,RPS26,RPL21,AGO3,TCOF1,RPS16,RPL26,RPL14,RPL28,RPS23,RPS17,ABCF1,RPL27,LSM14B,ZC3H15,RPL24,RPL6,RPS15,PRKDC,RPL27A,RPL32,RPL15,EIF1AX,RPL11
GO:BP	nucleic acid metabolic process	GO:0090304	3.33054e-19	18.4775	4962	103	71	21118	SCAF11,RRP12,NOP2,WDR43,NAT10,RBMX,NOLC1,NOC2L,DHX8,BMS1,U2AF1,XRCC5,TRMT10C,RAVER1,PUS7,RBM6,PPAN,XRCC6,RPS24,EBNA1BP2,TOP1,U2AF2,RSL1D1,RPS26,TRMT1L,RBM28,HEATR1,DDX47,GTPBP4,HP1BP3,ZFP638,SRSF11,CPSF7,PPIL4,AGO3,PNN,TCOF1,HNRNPA0,RPS16,LARP7,RPL26,RPL14,WDR33,NOP14,PPP1R10,DDX21,TDRKH,UTP18,SLTM,RPS17,RPL27,SART3,XRN2,RRP1,DCAF13,HNRNPA3,BOP1,EDF1,SAFB2,GNL3,DDX54,U2SURP,ZFP326,RNPS1,ADARB1,RP…
GO:BP	macromolecule metabolic process	GO:0043170	5.22848e-19	18.2816	9484	103	93	21118	SCAF11,RRP12,NOP2,WDR43,NAT10,RBMX,NOLC1,NOC2L,DHX8,BMS1,U2AF1,XRCC5,TRMT10C,RAVER1,FAM98B,PUS7,RBM6,PPAN,XRCC6,RPS24,RPL10A,RPL22L1,EBNA1BP2,PHGDH,RPL30,TOP1,U2AF2,RPL17,RSL1D1,PRMT3,RPL31,RPS26,TRMT1L,RPL21,RBM28,HEATR1,DDX47,GTPBP4,HP1BP3,ZFP638,SRSF11,CPSF7,PPIL4,AGO3,PNN,TCOF1,XPO5,HNRNPA0,RPS16,LARP7,RPL26,RPL14,WDR33,RPL28,NOP14,RPS23,PFN2,PPP1R10,DDX21,TDRKH,UTP18,SLTM,RPS17,ABCF1,RPL27,S…
GO:BP	amide biosynthetic process	GO:0043604	7.84287e-19	18.1055	793	103	33	21118	NAT10,NOLC1,TRMT10C,PUS7,RPS24,RPL10A,RPL22L1,RPL30,RPL17,RPL31,RPS26,RPL21,AGO3,TCOF1,RPS16,RPL26,RPL14,RPL28,RPS23,RPS17,ABCF1,RPL27,LSM14B,ZC3H15,RPL24,RPL6,RPS15,PRKDC,RPL27A,RPL32,RPL15,EIF1AX,RPL11
GO:BP	nitrogen compound metabolic process	GO:0006807	2.71784e-18	17.5658	9669	103	93	21118	SCAF11,RRP12,NOP2,WDR43,NAT10,RBMX,NOLC1,NOC2L,DHX8,BMS1,U2AF1,XRCC5,TRMT10C,RAVER1,ALDOA,FAM98B,PUS7,RBM6,PPAN,XRCC6,RPS24,RPL10A,RPL22L1,EBNA1BP2,PHGDH,RPL30,TOP1,U2AF2,RPL17,RSL1D1,PRMT3,RPL31,RPS26,TRMT1L,RPL21,RBM28,HEATR1,DDX47,GTPBP4,HP1BP3,ZFP638,SRSF11,CPSF7,PPIL4,AGO3,PNN,TCOF1,HNRNPA0,RPS16,LARP7,RPL26,RPL14,WDR33,RPL28,NOP14,RPS23,PFN2,PPP1R10,DDX21,TDRKH,UTP18,SLTM,RPS17,ABCF1,RPL27,…
GO:BP	peptide metabolic process	GO:0006518	3.87385e-18	17.4119	835	103	33	21118	NAT10,NOLC1,TRMT10C,PUS7,RPS24,RPL10A,RPL22L1,RPL30,RPL17,RPL31,RPS26,RPL21,AGO3,TCOF1,RPS16,RPL26,RPL14,RPL28,RPS23,RPS17,ABCF1,RPL27,LSM14B,ZC3H15,RPL24,RPL6,RPS15,PRKDC,RPL27A,RPL32,RPL15,EIF1AX,RPL11
GO:BP	nucleobase-containing compound metabolic process	GO:0006139	1.07049e-17	16.9704	5416	103	72	21118	SCAF11,RRP12,NOP2,WDR43,NAT10,RBMX,NOLC1,NOC2L,DHX8,BMS1,U2AF1,XRCC5,TRMT10C,RAVER1,ALDOA,PUS7,RBM6,PPAN,XRCC6,RPS24,EBNA1BP2,TOP1,U2AF2,RSL1D1,RPS26,TRMT1L,RBM28,HEATR1,DDX47,GTPBP4,HP1BP3,ZFP638,SRSF11,CPSF7,PPIL4,AGO3,PNN,TCOF1,HNRNPA0,RPS16,LARP7,RPL26,RPL14,WDR33,NOP14,PPP1R10,DDX21,TDRKH,UTP18,SLTM,RPS17,RPL27,SART3,XRN2,RRP1,DCAF13,HNRNPA3,BOP1,EDF1,SAFB2,GNL3,DDX54,U2SURP,ZFP326,RNPS1,ADA…
GO:BP	heterocycle metabolic process	GO:0046483	4.1048e-17	16.3867	5535	103	72	21118	SCAF11,RRP12,NOP2,WDR43,NAT10,RBMX,NOLC1,NOC2L,DHX8,BMS1,U2AF1,XRCC5,TRMT10C,RAVER1,ALDOA,PUS7,RBM6,PPAN,XRCC6,RPS24,EBNA1BP2,TOP1,U2AF2,RSL1D1,RPS26,TRMT1L,RBM28,HEATR1,DDX47,GTPBP4,HP1BP3,ZFP638,SRSF11,CPSF7,PPIL4,AGO3,PNN,TCOF1,HNRNPA0,RPS16,LARP7,RPL26,RPL14,WDR33,NOP14,PPP1R10,DDX21,TDRKH,UTP18,SLTM,RPS17,RPL27,SART3,XRN2,RRP1,DCAF13,HNRNPA3,BOP1,EDF1,SAFB2,GNL3,DDX54,U2SURP,ZFP326,RNPS1,ADA…
GO:BP	cellular aromatic compound metabolic process	GO:0006725	1.02629e-16	15.9887	5618	103	72	21118	SCAF11,RRP12,NOP2,WDR43,NAT10,RBMX,NOLC1,NOC2L,DHX8,BMS1,U2AF1,XRCC5,TRMT10C,RAVER1,ALDOA,PUS7,RBM6,PPAN,XRCC6,RPS24,EBNA1BP2,TOP1,U2AF2,RSL1D1,RPS26,TRMT1L,RBM28,HEATR1,DDX47,GTPBP4,HP1BP3,ZFP638,SRSF11,CPSF7,PPIL4,AGO3,PNN,TCOF1,HNRNPA0,RPS16,LARP7,RPL26,RPL14,WDR33,NOP14,PPP1R10,DDX21,TDRKH,UTP18,SLTM,RPS17,RPL27,SART3,XRN2,RRP1,DCAF13,HNRNPA3,BOP1,EDF1,SAFB2,GNL3,DDX54,U2SURP,ZFP326,RNPS1,ADA…
GO:BP	primary metabolic process	GO:0044238	3.59467e-16	15.4443	10243	103	93	21118	SCAF11,RRP12,NOP2,WDR43,NAT10,RBMX,NOLC1,NOC2L,DHX8,BMS1,U2AF1,XRCC5,TRMT10C,RAVER1,ALDOA,FAM98B,PUS7,RBM6,PPAN,XRCC6,RPS24,RPL10A,RPL22L1,EBNA1BP2,PHGDH,RPL30,TOP1,U2AF2,RPL17,RSL1D1,PRMT3,RPL31,RPS26,TRMT1L,RPL21,RBM28,HEATR1,DDX47,GTPBP4,HP1BP3,ZFP638,SRSF11,CPSF7,PPIL4,AGO3,PNN,TCOF1,HNRNPA0,RPS16,LARP7,RPL26,RPL14,WDR33,RPL28,NOP14,RPS23,PFN2,PPP1R10,DDX21,TDRKH,UTP18,SLTM,RPS17,ABCF1,RPL27,…
GO:BP	cellular metabolic process	GO:0044237	8.61535e-16	15.0647	10350	103	93	21118	SCAF11,RRP12,NOP2,WDR43,NAT10,RBMX,NOLC1,NOC2L,DHX8,BMS1,U2AF1,XRCC5,TRMT10C,RAVER1,ALDOA,FAM98B,PUS7,RBM6,PPAN,XRCC6,RPS24,RPL10A,RPL22L1,EBNA1BP2,PHGDH,RPL30,TOP1,U2AF2,RPL17,RSL1D1,PRMT3,RPL31,RPS26,TRMT1L,RPL21,RBM28,HEATR1,DDX47,GTPBP4,HP1BP3,ZFP638,SRSF11,CPSF7,PPIL4,AGO3,PNN,TCOF1,HNRNPA0,RPS16,LARP7,RPL26,RPL14,WDR33,RPL28,NOP14,RPS23,PFN2,PPP1R10,DDX21,TDRKH,UTP18,SLTM,RPS17,ABCF1,RPL27,…
GO:BP	organic cyclic compound metabolic process	GO:1901360	9.78785e-16	15.0093	5829	103	72	21118	SCAF11,RRP12,NOP2,WDR43,NAT10,RBMX,NOLC1,NOC2L,DHX8,BMS1,U2AF1,XRCC5,TRMT10C,RAVER1,ALDOA,PUS7,RBM6,PPAN,XRCC6,RPS24,EBNA1BP2,TOP1,U2AF2,RSL1D1,RPS26,TRMT1L,RBM28,HEATR1,DDX47,GTPBP4,HP1BP3,ZFP638,SRSF11,CPSF7,PPIL4,AGO3,PNN,TCOF1,HNRNPA0,RPS16,LARP7,RPL26,RPL14,WDR33,NOP14,PPP1R10,DDX21,TDRKH,UTP18,SLTM,RPS17,RPL27,SART3,XRN2,RRP1,DCAF13,HNRNPA3,BOP1,EDF1,SAFB2,GNL3,DDX54,U2SURP,ZFP326,RNPS1,ADA…
GO:BP	cellular amide metabolic process	GO:0043603	8.8221e-15	14.0544	1077	103	33	21118	NAT10,NOLC1,TRMT10C,PUS7,RPS24,RPL10A,RPL22L1,RPL30,RPL17,RPL31,RPS26,RPL21,AGO3,TCOF1,RPS16,RPL26,RPL14,RPL28,RPS23,RPS17,ABCF1,RPL27,LSM14B,ZC3H15,RPL24,RPL6,RPS15,PRKDC,RPL27A,RPL32,RPL15,EIF1AX,RPL11
GO:BP	organic substance metabolic process	GO:0071704	1.44144e-14	13.8412	10989	103	94	21118	SCAF11,RRP12,NOP2,WDR43,NAT10,RBMX,NOLC1,NOC2L,DHX8,BMS1,U2AF1,XRCC5,TRMT10C,RAVER1,ALDOA,FAM98B,PUS7,RBM6,PPAN,XRCC6,RPS24,RPL10A,RPL22L1,EBNA1BP2,PHGDH,RPL30,TOP1,U2AF2,RPL17,RSL1D1,PRMT3,RPL31,RPS26,TRMT1L,RPL21,RBM28,HEATR1,DDX47,GTPBP4,HP1BP3,ZFP638,SRSF11,CPSF7,PPIL4,AGO3,PNN,TCOF1,XPO5,HNRNPA0,RPS16,LARP7,RPL26,RPL14,WDR33,RPL28,NOP14,RPS23,PFN2,PPP1R10,DDX21,TDRKH,UTP18,SLTM,RPS17,ABCF1,R…
GO:BP	ribonucleoprotein complex subunit organization	GO:0071826	8.17596e-14	13.0875	188	103	17	21118	SCAF11,NOP2,RBMX,DHX8,XRCC5,PPAN,RPS10,CPSF7,AGO3,SART3,BOP1,RPL24,RPL6,RPS15,PRKDC,SRPK1,RPL11
GO:BP	mRNA metabolic process	GO:0016071	1.7928e-13	12.7465	662	103	26	21118	SCAF11,RBMX,DHX8,U2AF1,TRMT10C,RAVER1,PUS7,RBM6,U2AF2,RBM28,DDX47,CPSF7,AGO3,PNN,HNRNPA0,LARP7,WDR33,SLTM,SART3,XRN2,HNRNPA3,SAFB2,RNPS1,ADARB1,SRPK1,DKC1
GO:BP	metabolic process	GO:0008152	3.96957e-13	12.4013	11429	103	94	21118	SCAF11,RRP12,NOP2,WDR43,NAT10,RBMX,NOLC1,NOC2L,DHX8,BMS1,U2AF1,XRCC5,TRMT10C,RAVER1,ALDOA,FAM98B,PUS7,RBM6,PPAN,XRCC6,RPS24,RPL10A,RPL22L1,EBNA1BP2,PHGDH,RPL30,TOP1,U2AF2,RPL17,RSL1D1,PRMT3,RPL31,RPS26,TRMT1L,RPL21,RBM28,HEATR1,DDX47,GTPBP4,HP1BP3,ZFP638,SRSF11,CPSF7,PPIL4,AGO3,PNN,TCOF1,XPO5,HNRNPA0,RPS16,LARP7,RPL26,RPL14,WDR33,RPL28,NOP14,RPS23,PFN2,PPP1R10,DDX21,TDRKH,UTP18,SLTM,RPS17,ABCF1,R…
GO:BP	ribonucleoprotein complex assembly	GO:0022618	1.15718e-12	11.9366	182	103	16	21118	SCAF11,NOP2,RBMX,XRCC5,PPAN,RPS10,CPSF7,AGO3,SART3,BOP1,RPL24,RPL6,RPS15,PRKDC,SRPK1,RPL11
GO:BP	ribosomal large subunit biogenesis	GO:0042273	1.36622e-12	11.8645	69	103	12	21118	NOP2,PPAN,EBNA1BP2,RSL1D1,GTPBP4,RPL26,RPL14,BOP1,RPL24,RPL6,FTSJ3,RPL11
GO:BP	ribosomal small subunit biogenesis	GO:0042274	1.36622e-12	11.8645	69	103	12	21118	NAT10,BMS1,XRCC5,RPS24,RPS10,HEATR1,RPS16,NOP14,RPS17,DCAF13,RPS15,PRKDC
GO:BP	cellular component biogenesis	GO:0044085	4.18419e-12	11.3784	2974	103	48	21118	SCAF11,RRP12,NOP2,WDR43,NAT10,RBMX,NOC2L,BMS1,XRCC5,ALDOA,PPAN,RPS24,EBNA1BP2,RSL1D1,NAP1L4,RPS10,HEATR1,DDX47,GTPBP4,HP1BP3,CPSF7,AGO3,RPS16,RPL26,RPL14,NOP14,RPS23,PFN2,DDX21,UTP18,RPS17,RPL27,SART3,NOP56,RRP1,DCAF13,BOP1,DDX54,NOP58,RPL24,RPL6,RPS15,RCC2,PRKDC,SRPK1,DKC1,FTSJ3,RPL11
GO:BP	cytoplasmic translation	GO:0002181	4.82674e-12	11.3163	101	103	13	21118	RPL10A,RPL22L1,RPL30,RPL31,RPS26,RPL26,RPS23,ZC3H15,RPL24,RPL6,RPL32,RPL15,RPL11
GO:BP	organonitrogen compound biosynthetic process	GO:1901566	1.20008e-11	10.9208	1570	103	35	21118	NAT10,NOLC1,TRMT10C,ALDOA,PUS7,RPS24,RPL10A,RPL22L1,PHGDH,RPL30,RPL17,RPL31,RPS26,RPL21,AGO3,TCOF1,RPS16,RPL26,RPL14,RPL28,RPS23,RPS17,ABCF1,RPL27,LSM14B,ZC3H15,RPL24,RPL6,RPS15,PRKDC,RPL27A,RPL32,RPL15,EIF1AX,RPL11
GO:BP	mRNA processing	GO:0006397	2.46813e-11	10.6076	475	103	21	21118	SCAF11,RBMX,DHX8,U2AF1,RAVER1,RBM6,U2AF2,RBM28,DDX47,CPSF7,PNN,LARP7,WDR33,SLTM,SART3,XRN2,HNRNPA3,SAFB2,RNPS1,ADARB1,SRPK1
GO:BP	RNA splicing	GO:0008380	1.90174e-10	9.72085	406	103	19	21118	SCAF11,RBMX,DHX8,U2AF1,RAVER1,RBM6,U2AF2,RPS26,RBM28,DDX47,ZFP638,SRSF11,PNN,LARP7,SART3,HNRNPA3,ZFP326,RNPS1,SRPK1
GO:BP	ribosome assembly	GO:0042255	1.04669e-09	8.98018	63	103	10	21118	NOP2,XRCC5,PPAN,RPS10,BOP1,RPL24,RPL6,RPS15,PRKDC,RPL11
GO:BP	cellular nitrogen compound biosynthetic process	GO:0044271	1.75826e-07	6.75492	4705	103	53	21118	WDR43,NAT10,RBMX,NOLC1,NOC2L,XRCC5,TRMT10C,ALDOA,PUS7,XRCC6,RPS24,RPL10A,RPL22L1,RPL30,TOP1,RPL17,RPL31,RPS26,RPL21,HEATR1,HP1BP3,PPIL4,AGO3,TCOF1,RPS16,LARP7,RPL26,RPL14,RPL28,RPS23,DDX21,SLTM,RPS17,ABCF1,RPL27,XRN2,LSM14B,ZC3H15,EDF1,SAFB2,GNL3,DDX54,RPL24,ZFP326,RPL6,RPS15,PRKDC,RPL27A,DKC1,RPL32,RPL15,EIF1AX,RPL11
GO:BP	cellular macromolecule biosynthetic process	GO:0034645	2.43236e-07	6.61397	4744	103	53	21118	WDR43,NAT10,RBMX,NOLC1,NOC2L,XRCC5,TRMT10C,PUS7,XRCC6,RPS24,RPL10A,RPL22L1,RPL30,TOP1,RPL17,RPL31,RPS26,RPL21,HEATR1,GTPBP4,HP1BP3,PPIL4,AGO3,TCOF1,RPS16,LARP7,RPL26,RPL14,RPL28,RPS23,DDX21,SLTM,RPS17,ABCF1,RPL27,XRN2,LSM14B,ZC3H15,EDF1,SAFB2,GNL3,DDX54,RPL24,ZFP326,RPL6,RPS15,PRKDC,RPL27A,DKC1,RPL32,RPL15,EIF1AX,RPL11
GO:BP	macromolecule biosynthetic process	GO:0009059	3.3246e-07	6.47826	4782	103	53	21118	WDR43,NAT10,RBMX,NOLC1,NOC2L,XRCC5,TRMT10C,PUS7,XRCC6,RPS24,RPL10A,RPL22L1,RPL30,TOP1,RPL17,RPL31,RPS26,RPL21,HEATR1,GTPBP4,HP1BP3,PPIL4,AGO3,TCOF1,RPS16,LARP7,RPL26,RPL14,RPL28,RPS23,DDX21,SLTM,RPS17,ABCF1,RPL27,XRN2,LSM14B,ZC3H15,EDF1,SAFB2,GNL3,DDX54,RPL24,ZFP326,RPL6,RPS15,PRKDC,RPL27A,DKC1,RPL32,RPL15,EIF1AX,RPL11
GO:BP	ribosomal large subunit assembly	GO:0000027	8.35848e-06	5.07787	28	103	6	21118	NOP2,PPAN,BOP1,RPL24,RPL6,RPL11
GO:BP	cellular component organization or biogenesis	GO:0071840	1.04471e-05	4.98101	6270	103	59	21118	SCAF11,RRP12,NOP2,WDR43,NAT10,RBMX,NOLC1,NOC2L,DHX8,BMS1,XRCC5,ALDOA,PPAN,XRCC6,RPS24,EBNA1BP2,PHGDH,TOP1,LEMD2,RSL1D1,PRMT3,NAP1L4,RPS10,HEATR1,DDX47,GTPBP4,HP1BP3,CPSF7,AGO3,RPS16,RPL26,RPL14,NOP14,RPS23,PFN2,PPP1R10,DDX21,TDRKH,UTP18,RPS17,RPL27,SART3,NOP56,RRP1,DCAF13,BOP1,GNL3,DDX54,NOP58,RPL24,RPL6,ADARB1,RPS15,RCC2,PRKDC,SRPK1,DKC1,FTSJ3,RPL11
GO:BP	cellular macromolecule metabolic process	GO:0044260	1.05715e-05	4.97586	7962	103	68	21118	NOP2,WDR43,NAT10,RBMX,NOLC1,NOC2L,XRCC5,TRMT10C,FAM98B,PUS7,XRCC6,RPS24,RPL10A,RPL22L1,RPL30,TOP1,U2AF2,RPL17,PRMT3,RPL31,RPS26,TRMT1L,RPL21,HEATR1,GTPBP4,HP1BP3,PPIL4,AGO3,TCOF1,HNRNPA0,RPS16,LARP7,RPL26,RPL14,RPL28,RPS23,PFN2,PPP1R10,DDX21,TDRKH,SLTM,RPS17,ABCF1,RPL27,SART3,XRN2,LSM14B,ZC3H15,DCAF13,EDF1,SAFB2,GNL3,DDX54,RPL24,ZFP326,RPL6,RNPS1,ADARB1,RPS15,PRKDC,SRPK1,RPL27A,DKC1,FTSJ3,RPL32,R…
GO:BP	cellular biosynthetic process	GO:0044249	2.77576e-05	4.55662	5715	103	55	21118	WDR43,NAT10,RBMX,NOLC1,NOC2L,XRCC5,TRMT10C,ALDOA,PUS7,XRCC6,RPS24,RPL10A,RPL22L1,PHGDH,RPL30,TOP1,RPL17,RPL31,RPS26,RPL21,HEATR1,GTPBP4,HP1BP3,PPIL4,AGO3,TCOF1,RPS16,LARP7,RPL26,RPL14,RPL28,RPS23,DDX21,SLTM,RPS17,ABCF1,RPL27,XRN2,LSM14B,ZC3H15,EDF1,SAFB2,GNL3,DDX54,RPL24,ZFP326,RPL6,RPS15,PRKDC,RPL27A,DKC1,RPL32,RPL15,EIF1AX,RPL11
GO:BP	organic substance biosynthetic process	GO:1901576	4.23347e-05	4.3733	5779	103	55	21118	WDR43,NAT10,RBMX,NOLC1,NOC2L,XRCC5,TRMT10C,ALDOA,PUS7,XRCC6,RPS24,RPL10A,RPL22L1,PHGDH,RPL30,TOP1,RPL17,RPL31,RPS26,RPL21,HEATR1,GTPBP4,HP1BP3,PPIL4,AGO3,TCOF1,RPS16,LARP7,RPL26,RPL14,RPL28,RPS23,DDX21,SLTM,RPS17,ABCF1,RPL27,XRN2,LSM14B,ZC3H15,EDF1,SAFB2,GNL3,DDX54,RPL24,ZFP326,RPL6,RPS15,PRKDC,RPL27A,DKC1,RPL32,RPL15,EIF1AX,RPL11
GO:BP	cellular protein metabolic process	GO:0044267	5.79754e-05	4.23676	4815	103	49	21118	NAT10,NOLC1,NOC2L,XRCC5,TRMT10C,FAM98B,PUS7,XRCC6,RPS24,RPL10A,RPL22L1,RPL30,TOP1,U2AF2,RPL17,PRMT3,RPL31,RPS26,RPL21,GTPBP4,PPIL4,AGO3,TCOF1,RPS16,RPL26,RPL14,RPL28,RPS23,PFN2,PPP1R10,RPS17,ABCF1,RPL27,SART3,LSM14B,ZC3H15,DCAF13,GNL3,RPL24,RPL6,ADARB1,RPS15,PRKDC,SRPK1,RPL27A,RPL32,RPL15,EIF1AX,RPL11
GO:BP	regulation of mRNA processing	GO:0050684	7.98651e-05	4.09764	145	103	9	21118	RBMX,U2AF2,CPSF7,LARP7,SLTM,SAFB2,RNPS1,ADARB1,SRPK1
GO:BP	biosynthetic process	GO:0009058	8.21978e-05	4.08514	5882	103	55	21118	WDR43,NAT10,RBMX,NOLC1,NOC2L,XRCC5,TRMT10C,ALDOA,PUS7,XRCC6,RPS24,RPL10A,RPL22L1,PHGDH,RPL30,TOP1,RPL17,RPL31,RPS26,RPL21,HEATR1,GTPBP4,HP1BP3,PPIL4,AGO3,TCOF1,RPS16,LARP7,RPL26,RPL14,RPL28,RPS23,DDX21,SLTM,RPS17,ABCF1,RPL27,XRN2,LSM14B,ZC3H15,EDF1,SAFB2,GNL3,DDX54,RPL24,ZFP326,RPL6,RPS15,PRKDC,RPL27A,DKC1,RPL32,RPL15,EIF1AX,RPL11
GO:BP	RNA modification	GO:0009451	0.000120114	3.92041	152	103	9	21118	NOP2,NAT10,TRMT10C,PUS7,TRMT1L,LARP7,ADARB1,DKC1,FTSJ3
GO:BP	maturation of SSU-rRNA	GO:0030490	0.000147044	3.83255	44	103	6	21118	NAT10,BMS1,HEATR1,RPS16,NOP14,DCAF13
GO:BP	mRNA splicing, via spliceosome	GO:0000398	0.000393942	3.40457	292	103	11	21118	SCAF11,RBMX,DHX8,U2AF1,RAVER1,RBM6,U2AF2,LARP7,SART3,RNPS1,SRPK1
GO:BP	RNA splicing, via transesterification reactions	GO:0000375	0.000393942	3.40457	292	103	11	21118	SCAF11,RBMX,DHX8,U2AF1,RAVER1,RBM6,U2AF2,LARP7,SART3,RNPS1,SRPK1
GO:BP	RNA splicing, via transesterification reactions with bulged adenosine as nucleophile	GO:0000377	0.000393942	3.40457	292	103	11	21118	SCAF11,RBMX,DHX8,U2AF1,RAVER1,RBM6,U2AF2,LARP7,SART3,RNPS1,SRPK1
GO:BP	cellular protein-containing complex assembly	GO:0034622	0.00063215	3.19918	996	103	19	21118	SCAF11,NOP2,RBMX,XRCC5,PPAN,NAP1L4,RPS10,HP1BP3,CPSF7,AGO3,PFN2,SART3,BOP1,RPL24,RPL6,RPS15,PRKDC,SRPK1,RPL11
GO:BP	protein metabolic process	GO:0019538	0.00137839	2.86063	5474	103	50	21118	NAT10,RBMX,NOLC1,NOC2L,XRCC5,TRMT10C,FAM98B,PUS7,XRCC6,RPS24,RPL10A,RPL22L1,RPL30,TOP1,U2AF2,RPL17,PRMT3,RPL31,RPS26,RPL21,GTPBP4,PPIL4,AGO3,TCOF1,RPS16,RPL26,RPL14,RPL28,RPS23,PFN2,PPP1R10,RPS17,ABCF1,RPL27,SART3,LSM14B,ZC3H15,DCAF13,GNL3,RPL24,RPL6,ADARB1,RPS15,PRKDC,SRPK1,RPL27A,RPL32,RPL15,EIF1AX,RPL11
GO:BP	regulation of mRNA metabolic process	GO:1903311	0.00253345	2.59629	282	103	10	21118	RBMX,U2AF2,CPSF7,HNRNPA0,LARP7,SLTM,SAFB2,RNPS1,ADARB1,SRPK1
GO:BP	telomere maintenance	GO:0000723	0.00445853	2.35081	121	103	7	21118	NAT10,XRCC5,XRCC6,PPP1R10,GNL3,PRKDC,DKC1
GO:BP	telomere organization	GO:0032200	0.00497562	2.30315	123	103	7	21118	NAT10,XRCC5,XRCC6,PPP1R10,GNL3,PRKDC,DKC1
GO:BP	ribosomal small subunit assembly	GO:0000028	0.00507262	2.29477	20	103	4	21118	XRCC5,RPS10,RPS15,PRKDC
GO:BP	cellular process	GO:0009987	0.0106244	1.9737	17828	103	101	21118	SCAF11,RRP12,NOP2,WDR43,NAT10,RBMX,NOLC1,NOC2L,DHX8,BZW2,BMS1,U2AF1,XRCC5,TRMT10C,RAVER1,ALDOA,FAM98B,PUS7,RBM6,PPAN,XRCC6,RPS24,RPL10A,RPL22L1,EBNA1BP2,PHGDH,RPL30,TOP1,U2AF2,RPL17,LEMD2,RSL1D1,PRMT3,NAP1L4,RPS10,RPL31,RPS26,TRMT1L,RPL21,RBM28,HEATR1,DDX47,GTPBP4,HP1BP3,ZFP638,SRSF11,CPSF7,PPIL4,AGO3,PNN,TCOF1,XPO5,HNRNPA0,RPS16,LARP7,RPL26,RPL14,WDR33,RPL28,NOP14,RPS23,PFN2,PPP1R10,DDX21,TDRKH,…
GO:BP	posttranscriptional regulation of gene expression	GO:0010608	0.0142934	1.84486	598	103	13	21118	NAT10,NOLC1,TRMT10C,PUS7,AGO3,TCOF1,XPO5,HNRNPA0,RPL26,ABCF1,LSM14B,PRKDC,DKC1
GO:BP	maturation of LSU-rRNA	GO:0000470	0.0178985	1.74718	27	103	4	21118	RSL1D1,GTPBP4,BOP1,FTSJ3
GO:BP	organonitrogen compound metabolic process	GO:1901564	0.0203797	1.6908	6326	103	52	21118	NAT10,RBMX,NOLC1,NOC2L,XRCC5,TRMT10C,ALDOA,FAM98B,PUS7,XRCC6,RPS24,RPL10A,RPL22L1,PHGDH,RPL30,TOP1,U2AF2,RPL17,PRMT3,RPL31,RPS26,RPL21,GTPBP4,PPIL4,AGO3,TCOF1,RPS16,RPL26,RPL14,RPL28,RPS23,PFN2,PPP1R10,RPS17,ABCF1,RPL27,SART3,LSM14B,ZC3H15,DCAF13,GNL3,RPL24,RPL6,ADARB1,RPS15,PRKDC,SRPK1,RPL27A,RPL32,RPL15,EIF1AX,RPL11
GO:BP	mRNA modification	GO:0016556	0.0208035	1.68186	28	103	4	21118	TRMT10C,PUS7,ADARB1,DKC1
GO:BP	maturation of SSU-rRNA from tricistronic rRNA transcript (SSU-rRNA, 5.8S rRNA, LSU-rRNA)	GO:0000462	0.0276368	1.55851	30	103	4	21118	BMS1,HEATR1,RPS16,DCAF13
GO:BP	regulation of translation	GO:0006417	0.0328515	1.48344	377	103	10	21118	NAT10,NOLC1,TRMT10C,PUS7,AGO3,TCOF1,RPL26,ABCF1,LSM14B,PRKDC
GO:BP	protein-containing complex assembly	GO:0065003	0.0471983	1.32607	1462	103	20	21118	SCAF11,NOP2,RBMX,XRCC5,ALDOA,PPAN,NAP1L4,RPS10,HP1BP3,CPSF7,AGO3,PFN2,SART3,BOP1,RPL24,RPL6,RPS15,PRKDC,SRPK1,RPL11
GO:CC	ribonucleoprotein complex	GO:1990904	1.16675e-47	46.933	725	102	53	21016	NAT10,RBMX,NOLC1,DHX8,BMS1,U2AF1,XRCC5,TRMT10C,PPAN,RPS24,RPL10A,EBNA1BP2,RPL30,U2AF2,RPL17,RSL1D1,RPS10,RPL31,RPS26,RBM28,HEATR1,AGO3,PNN,XPO5,RPS16,LARP7,RPL26,RPL14,RPL28,NOP14,RPS23,UTP18,RPS17,ABCF1,RPL27,SART3,NOP56,RRP1,DCAF13,HNRNPA3,BOP1,U2SURP,NOP58,RPL24,RPL6,RPS15,PRKDC,RPL27A,DKC1,FTSJ3,RPL32,RPL15,RPL11
GO:CC	nucleolus	GO:0005730	2.14165e-30	29.6693	916	102	44	21016	SCAF11,RRP12,NOP2,WDR43,NAT10,NOLC1,NOC2L,DNTTIP2,BMS1,XRCC5,PPAN,XRCC6,EBNA1BP2,TOP1,RSL1D1,RPS10,RPL31,RBM28,HEATR1,DDX47,GTPBP4,TCOF1,RPL26,WDR33,NOP14,DDX21,UTP18,RPL27,XRN2,NOP56,RRP1,DCAF13,BOP1,EDF1,GNL3,DDX54,NOP58,RPL6,ADARB1,RCC2,PRKDC,DKC1,FTSJ3,RPL11
GO:CC	intracellular non-membrane-bounded organelle	GO:0043232	7.82004e-26	25.1068	4500	102	74	21016	SCAF11,RRP12,NOP2,WDR43,NAT10,RBMX,NOLC1,NOC2L,DNTTIP2,BMS1,XRCC5,TRMT10C,ALDOA,PPAN,XRCC6,RPS24,RPL10A,RPL22L1,EBNA1BP2,RPL30,TOP1,RPL17,LEMD2,RSL1D1,NAP1L4,RPS10,RPL31,RPS26,RPL21,RBM28,HEATR1,DDX47,GTPBP4,HP1BP3,AGO3,TCOF1,RPS16,RPL26,RPL14,WDR33,RPL28,NOP14,RPS23,PFN2,PPP1R10,DDX21,TDRKH,UTP18,RPS17,ABCF1,RPL27,XRN2,NOP56,RRP1,DCAF13,HNRNPA3,BOP1,EDF1,GNL3,DDX54,NOP58,RPL24,RPL6,ADARB1,RPS15,…
GO:CC	non-membrane-bounded organelle	GO:0043228	9.77642e-26	25.0098	4515	102	74	21016	SCAF11,RRP12,NOP2,WDR43,NAT10,RBMX,NOLC1,NOC2L,DNTTIP2,BMS1,XRCC5,TRMT10C,ALDOA,PPAN,XRCC6,RPS24,RPL10A,RPL22L1,EBNA1BP2,RPL30,TOP1,RPL17,LEMD2,RSL1D1,NAP1L4,RPS10,RPL31,RPS26,RPL21,RBM28,HEATR1,DDX47,GTPBP4,HP1BP3,AGO3,TCOF1,RPS16,RPL26,RPL14,WDR33,RPL28,NOP14,RPS23,PFN2,PPP1R10,DDX21,TDRKH,UTP18,RPS17,ABCF1,RPL27,XRN2,NOP56,RRP1,DCAF13,HNRNPA3,BOP1,EDF1,GNL3,DDX54,NOP58,RPL24,RPL6,ADARB1,RPS15,…
GO:CC	nuclear lumen	GO:0031981	8.13497e-25	24.0896	4062	102	70	21016	SCAF11,RRP12,NOP2,WDR43,NAT10,NOLC1,NOC2L,DHX8,DNTTIP2,BMS1,U2AF1,XRCC5,TRMT10C,FAM98B,PPAN,XRCC6,EBNA1BP2,TOP1,U2AF2,RSL1D1,RPS10,RPL31,RBM28,HEATR1,DDX47,GTPBP4,HP1BP3,ZFP638,SRSF11,PPIL4,AGO3,PNN,TCOF1,XPO5,HNRNPA0,LARP7,RPL26,HNRNPDL,WDR33,NOP14,PPP1R10,DDX21,UTP18,SLTM,ABCF1,RPL27,SART3,XRN2,NOP56,RRP1,DCAF13,HNRNPA3,BOP1,EDF1,SAFB2,GNL3,DDX54,U2SURP,NOP58,ZFP326,RPL6,RNPS1,ADARB1,RPS15,RCC2…
GO:CC	cytosolic ribosome	GO:0022626	1.04497e-23	22.9809	112	102	20	21016	RPS24,RPL10A,RPL30,RPS10,RPL31,RPS26,RPS16,RPL26,RPL14,RPL28,RPS23,RPS17,RPL27,RPL24,RPL6,RPS15,RPL27A,RPL32,RPL15,RPL11
GO:CC	ribosome	GO:0005840	9.75869e-23	22.0106	236	102	24	21016	RPS24,RPL10A,RPL22L1,RPL30,RPL17,RPS10,RPL31,RPS26,RPL21,RPS16,RPL26,RPL14,RPL28,RPS23,RPS17,ABCF1,RPL27,RPL24,RPL6,RPS15,RPL27A,RPL32,RPL15,RPL11
GO:CC	intracellular organelle lumen	GO:0070013	1.48392e-21	20.8286	4581	102	70	21016	SCAF11,RRP12,NOP2,WDR43,NAT10,NOLC1,NOC2L,DHX8,DNTTIP2,BMS1,U2AF1,XRCC5,TRMT10C,FAM98B,PPAN,XRCC6,EBNA1BP2,TOP1,U2AF2,RSL1D1,RPS10,RPL31,RBM28,HEATR1,DDX47,GTPBP4,HP1BP3,ZFP638,SRSF11,PPIL4,AGO3,PNN,TCOF1,XPO5,HNRNPA0,LARP7,RPL26,HNRNPDL,WDR33,NOP14,PPP1R10,DDX21,UTP18,SLTM,ABCF1,RPL27,SART3,XRN2,NOP56,RRP1,DCAF13,HNRNPA3,BOP1,EDF1,SAFB2,GNL3,DDX54,U2SURP,NOP58,ZFP326,RPL6,RNPS1,ADARB1,RPS15,RCC2…
GO:CC	organelle lumen	GO:0043233	1.50407e-21	20.8227	4582	102	70	21016	SCAF11,RRP12,NOP2,WDR43,NAT10,NOLC1,NOC2L,DHX8,DNTTIP2,BMS1,U2AF1,XRCC5,TRMT10C,FAM98B,PPAN,XRCC6,EBNA1BP2,TOP1,U2AF2,RSL1D1,RPS10,RPL31,RBM28,HEATR1,DDX47,GTPBP4,HP1BP3,ZFP638,SRSF11,PPIL4,AGO3,PNN,TCOF1,XPO5,HNRNPA0,LARP7,RPL26,HNRNPDL,WDR33,NOP14,PPP1R10,DDX21,UTP18,SLTM,ABCF1,RPL27,SART3,XRN2,NOP56,RRP1,DCAF13,HNRNPA3,BOP1,EDF1,SAFB2,GNL3,DDX54,U2SURP,NOP58,ZFP326,RPL6,RNPS1,ADARB1,RPS15,RCC2…
GO:CC	membrane-enclosed lumen	GO:0031974	1.50407e-21	20.8227	4582	102	70	21016	SCAF11,RRP12,NOP2,WDR43,NAT10,NOLC1,NOC2L,DHX8,DNTTIP2,BMS1,U2AF1,XRCC5,TRMT10C,FAM98B,PPAN,XRCC6,EBNA1BP2,TOP1,U2AF2,RSL1D1,RPS10,RPL31,RBM28,HEATR1,DDX47,GTPBP4,HP1BP3,ZFP638,SRSF11,PPIL4,AGO3,PNN,TCOF1,XPO5,HNRNPA0,LARP7,RPL26,HNRNPDL,WDR33,NOP14,PPP1R10,DDX21,UTP18,SLTM,ABCF1,RPL27,SART3,XRN2,NOP56,RRP1,DCAF13,HNRNPA3,BOP1,EDF1,SAFB2,GNL3,DDX54,U2SURP,NOP58,ZFP326,RPL6,RNPS1,ADARB1,RPS15,RCC2…
GO:CC	ribosomal subunit	GO:0044391	6.28655e-20	19.2016	200	102	21	21016	RPS24,RPL10A,RPL30,RPL17,RPS10,RPL31,RPS26,RPS16,RPL26,RPL14,RPL28,RPS23,RPS17,RPL27,RPL24,RPL6,RPS15,RPL27A,RPL32,RPL15,RPL11
GO:CC	preribosome	GO:0030684	3.01375e-18	17.5209	74	102	15	21016	BMS1,XRCC5,PPAN,EBNA1BP2,RSL1D1,HEATR1,NOP14,UTP18,NOP56,RRP1,DCAF13,BOP1,NOP58,PRKDC,FTSJ3
GO:CC	nucleus	GO:0005634	2.2571e-17	16.6465	7208	102	80	21016	SCAF11,RRP12,NOP2,WDR43,NAT10,RBMX,NOLC1,NOC2L,DHX8,DNTTIP2,BMS1,U2AF1,XRCC5,TRMT10C,RAVER1,FAM98B,PUS7,RBM6,PPAN,XRCC6,EBNA1BP2,RPL30,TOP1,U2AF2,LEMD2,RSL1D1,NAP1L4,RPS10,RPL31,RBM28,HEATR1,DDX47,GTPBP4,HP1BP3,ZFP638,SRSF11,CPSF7,PPIL4,AGO3,PNN,TCOF1,XPO5,HNRNPA0,LARP7,RPL26,HNRNPDL,WDR33,NOP14,PPP1R10,DDX21,UTP18,SLTM,ABCF1,RPL27,SART3,XRN2,NOP56,RRP1,ZC3H15,DCAF13,HNRNPA3,BOP1,EDF1,SAFB2,GNL3,…
GO:CC	nucleoplasm	GO:0005654	1.4847e-16	15.8284	3560	102	57	21016	SCAF11,WDR43,NOLC1,NOC2L,DHX8,DNTTIP2,BMS1,U2AF1,XRCC5,TRMT10C,FAM98B,XRCC6,TOP1,U2AF2,RPL31,GTPBP4,HP1BP3,ZFP638,SRSF11,PPIL4,AGO3,PNN,TCOF1,XPO5,HNRNPA0,LARP7,RPL26,HNRNPDL,WDR33,NOP14,PPP1R10,DDX21,UTP18,SLTM,ABCF1,RPL27,SART3,XRN2,NOP56,DCAF13,HNRNPA3,BOP1,EDF1,SAFB2,GNL3,DDX54,U2SURP,NOP58,ZFP326,RNPS1,ADARB1,RPS15,PRKDC,SRPK1,DKC1,FTSJ3,RPL11
GO:CC	cytosolic large ribosomal subunit	GO:0022625	1.25794e-15	14.9003	64	102	13	21016	RPL10A,RPL30,RPL31,RPL26,RPL14,RPL28,RPL27,RPL24,RPL6,RPL27A,RPL32,RPL15,RPL11
GO:CC	intracellular organelle	GO:0043229	3.7587e-14	13.425	12510	102	97	21016	SCAF11,RRP12,NOP2,WDR43,NAT10,RBMX,NOLC1,NOC2L,DHX8,DNTTIP2,BMS1,U2AF1,XRCC5,TRMT10C,RAVER1,ALDOA,FAM98B,PUS7,RBM6,PPAN,XRCC6,RPS24,RPL10A,RPL22L1,EBNA1BP2,RPL30,TOP1,U2AF2,RPL17,LEMD2,RSL1D1,NAP1L4,RPS10,RPL31,RPS26,RPL21,RBM28,HEATR1,DDX47,GTPBP4,HP1BP3,ZFP638,SRSF11,CPSF7,PPIL4,AGO3,PNN,TCOF1,XPO5,HNRNPA0,RPS16,LARP7,RPL26,HNRNPDL,RPL14,WDR33,RPL28,NOP14,RPS23,PFN2,PPP1R10,DDX21,TDRKH,UTP18,SL…
GO:CC	polysomal ribosome	GO:0042788	8.5106e-14	13.07	32	102	10	21016	RPL10A,RPL30,RPL31,RPS26,RPS23,ABCF1,RPL24,RPL6,RPL32,RPL11
GO:CC	organelle	GO:0043226	3.57225e-13	12.4471	12827	102	97	21016	SCAF11,RRP12,NOP2,WDR43,NAT10,RBMX,NOLC1,NOC2L,DHX8,DNTTIP2,BMS1,U2AF1,XRCC5,TRMT10C,RAVER1,ALDOA,FAM98B,PUS7,RBM6,PPAN,XRCC6,RPS24,RPL10A,RPL22L1,EBNA1BP2,RPL30,TOP1,U2AF2,RPL17,LEMD2,RSL1D1,NAP1L4,RPS10,RPL31,RPS26,RPL21,RBM28,HEATR1,DDX47,GTPBP4,HP1BP3,ZFP638,SRSF11,CPSF7,PPIL4,AGO3,PNN,TCOF1,XPO5,HNRNPA0,RPS16,LARP7,RPL26,HNRNPDL,RPL14,WDR33,RPL28,NOP14,RPS23,PFN2,PPP1R10,DDX21,TDRKH,UTP18,SL…
GO:CC	large ribosomal subunit	GO:0015934	4.40608e-13	12.3559	126	102	14	21016	RPL10A,RPL30,RPL17,RPL31,RPL26,RPL14,RPL28,RPL27,RPL24,RPL6,RPL27A,RPL32,RPL15,RPL11
GO:CC	protein-containing complex	GO:0032991	2.13976e-12	11.6696	5312	102	63	21016	NAT10,RBMX,NOLC1,DHX8,BMS1,U2AF1,XRCC5,TRMT10C,ALDOA,FAM98B,PPAN,XRCC6,RPS24,RPL10A,EBNA1BP2,RPL30,TOP1,U2AF2,RPL17,RSL1D1,RPS10,RPL31,RPS26,RBM28,HEATR1,HP1BP3,CPSF7,AGO3,PNN,XPO5,RPS16,LARP7,RPL26,RPL14,WDR33,RPL28,NOP14,RPS23,PPP1R10,UTP18,RPS17,ABCF1,RPL27,SART3,NOP56,RRP1,DCAF13,HNRNPA3,BOP1,U2SURP,NOP58,RPL24,ZFP326,RPL6,RNPS1,RPS15,PRKDC,RPL27A,DKC1,FTSJ3,RPL32,RPL15,RPL11
GO:CC	intracellular anatomical structure	GO:0005622	1.36994e-11	10.8633	14111	102	99	21016	SCAF11,RRP12,NOP2,WDR43,NAT10,RBMX,NOLC1,NOC2L,DHX8,BZW2,DNTTIP2,BMS1,U2AF1,XRCC5,TRMT10C,RAVER1,ALDOA,FAM98B,PUS7,RBM6,PPAN,XRCC6,RPS24,RPL10A,RPL22L1,EBNA1BP2,RPL30,TOP1,U2AF2,RPL17,LEMD2,RSL1D1,PRMT3,NAP1L4,RPS10,RPL31,RPS26,RPL21,RBM28,HEATR1,DDX47,GTPBP4,HP1BP3,ZFP638,SRSF11,CPSF7,PPIL4,AGO3,PNN,TCOF1,XPO5,HNRNPA0,RPS16,LARP7,RPL26,HNRNPDL,RPL14,WDR33,RPL28,NOP14,RPS23,PFN2,PPP1R10,DDX21,TDR…
GO:CC	polysome	GO:0005844	4.49697e-10	9.34708	70	102	10	21016	RPL10A,RPL30,RPL31,RPS26,RPS23,ABCF1,RPL24,RPL6,RPL32,RPL11
GO:CC	small-subunit processome	GO:0032040	1.96786e-09	8.70601	36	102	8	21016	XRCC5,HEATR1,NOP14,UTP18,NOP56,DCAF13,NOP58,PRKDC
GO:CC	intracellular membrane-bounded organelle	GO:0043231	6.14227e-09	8.21167	11363	102	87	21016	SCAF11,RRP12,NOP2,WDR43,NAT10,RBMX,NOLC1,NOC2L,DHX8,DNTTIP2,BMS1,U2AF1,XRCC5,TRMT10C,RAVER1,ALDOA,FAM98B,PUS7,RBM6,PPAN,XRCC6,RPS24,EBNA1BP2,RPL30,TOP1,U2AF2,LEMD2,RSL1D1,NAP1L4,RPS10,RPL31,RPS26,RBM28,HEATR1,DDX47,GTPBP4,HP1BP3,ZFP638,SRSF11,CPSF7,PPIL4,AGO3,PNN,TCOF1,XPO5,HNRNPA0,LARP7,RPL26,HNRNPDL,WDR33,NOP14,RPS23,PPP1R10,DDX21,TDRKH,UTP18,SLTM,ABCF1,RPL27,SART3,XRN2,NOP56,RRP1,ZC3H15,DCAF13…
GO:CC	membrane-bounded organelle	GO:0043227	9.0567e-08	7.04303	11812	102	87	21016	SCAF11,RRP12,NOP2,WDR43,NAT10,RBMX,NOLC1,NOC2L,DHX8,DNTTIP2,BMS1,U2AF1,XRCC5,TRMT10C,RAVER1,ALDOA,FAM98B,PUS7,RBM6,PPAN,XRCC6,RPS24,EBNA1BP2,RPL30,TOP1,U2AF2,LEMD2,RSL1D1,NAP1L4,RPS10,RPL31,RPS26,RBM28,HEATR1,DDX47,GTPBP4,HP1BP3,ZFP638,SRSF11,CPSF7,PPIL4,AGO3,PNN,TCOF1,XPO5,HNRNPA0,LARP7,RPL26,HNRNPDL,WDR33,NOP14,RPS23,PPP1R10,DDX21,TDRKH,UTP18,SLTM,ABCF1,RPL27,SART3,XRN2,NOP56,RRP1,ZC3H15,DCAF13…
GO:CC	90S preribosome	GO:0030686	4.41347e-07	6.35522	24	102	6	21016	BMS1,RSL1D1,HEATR1,NOP14,UTP18,BOP1
GO:CC	cytosolic small ribosomal subunit	GO:0022627	6.27653e-07	6.20228	45	102	7	21016	RPS24,RPS10,RPS26,RPS16,RPS23,RPS17,RPS15
GO:CC	fibrillar center	GO:0001650	7.93274e-06	5.10058	139	102	9	21016	WDR43,NOLC1,TOP1,HEATR1,TCOF1,WDR33,NOP56,NOP58,DKC1
GO:CC	nuclear protein-containing complex	GO:0140513	1.04852e-05	4.97942	1168	102	22	21016	NAT10,RBMX,NOLC1,DHX8,U2AF1,XRCC5,XRCC6,U2AF2,RBM28,HEATR1,CPSF7,PNN,LARP7,WDR33,NOP14,UTP18,SART3,HNRNPA3,BOP1,U2SURP,PRKDC,DKC1
GO:CC	nuclear body	GO:0016604	1.27689e-05	4.89385	787	102	18	21016	SCAF11,NOLC1,DHX8,U2AF1,U2AF2,HP1BP3,ZFP638,SRSF11,PNN,PPP1R10,SLTM,SART3,SAFB2,GNL3,NOP58,RNPS1,SRPK1,DKC1
GO:CC	cytosol	GO:0005829	1.9889e-05	4.70139	3849	102	42	21016	RRP12,NOC2L,DHX8,ALDOA,RPS24,RPL10A,RPL22L1,RPL30,PRMT3,RPS10,RPL31,RPS26,GTPBP4,PPIL4,AGO3,TCOF1,XPO5,RPS16,LARP7,RPL26,RPL14,RPL28,RPS23,PFN2,DDX21,TDRKH,RPS17,ABCF1,RPL27,ZC3H15,DCAF13,EDF1,NOP58,RPL24,RPL6,ADARB1,RPS15,SRPK1,RPL27A,RPL32,RPL15,RPL11
GO:CC	preribosome, large subunit precursor	GO:0030687	3.01115e-05	4.52127	24	102	5	21016	PPAN,EBNA1BP2,RRP1,BOP1,FTSJ3
GO:CC	chromosome	GO:0005694	3.09021e-05	4.51001	1242	102	22	21016	WDR43,RBMX,NOC2L,DNTTIP2,BMS1,XRCC5,ALDOA,EBNA1BP2,TOP1,LEMD2,RSL1D1,NAP1L4,HP1BP3,AGO3,PPP1R10,DDX21,RRP1,BOP1,GNL3,RCC2,SRPK1,FTSJ3
GO:CC	small ribosomal subunit	GO:0015935	3.5043e-05	4.4554	79	102	7	21016	RPS24,RPS10,RPS26,RPS16,RPS23,RPS17,RPS15
GO:CC	box C/D RNP complex	GO:0031428	0.00119703	2.9219	7	102	3	21016	NOLC1,NOP56,NOP58
GO:CC	sno(s)RNA-containing ribonucleoprotein complex	GO:0005732	0.00161164	2.79273	24	102	4	21016	NOLC1,NOP56,NOP58,DKC1
GO:CC	nonhomologous end joining complex	GO:0070419	0.00190848	2.71931	8	102	3	21016	XRCC5,XRCC6,PRKDC
GO:CC	preribosome, small subunit precursor	GO:0030688	0.0121448	1.91561	14	102	3	21016	NOP14,RRP1,FTSJ3
GO:CC	Ku70:Ku80 complex	GO:0043564	0.0217988	1.66157	3	102	2	21016	XRCC5,XRCC6
GO:CC	spliceosomal complex	GO:0005681	0.0285732	1.54404	217	102	7	21016	RBMX,DHX8,U2AF1,U2AF2,RBM28,PNN,HNRNPA3
GO:CC	Cajal body	GO:0015030	0.034277	1.465	51	102	4	21016	NOLC1,SART3,NOP58,DKC1
GO:CC	nuclear speck	GO:0016607	0.0476746	1.32171	403	102	9	21016	U2AF1,U2AF2,HP1BP3,ZFP638,SRSF11,PNN,SART3,RNPS1,SRPK1
