## Supplementary material for "The RNA-binding protein landscapes differ between mammalian organs and cultured cells": Table S7

### Sheet: Selected domains
ENTRY_AC	ENTRY_TYPE	ENTRY_NAME	Classification
IPR019665	Domain	Putative oxidoreductase/dehydrogenase, Rossmann-like domain	Rossmann
IPR027051	Domain	XdhC Rossmann domain	Rossmann
IPR035085	Domain	Urocanase, Rossmann-like domain	Rossmann
IPR035402	Domain	Domain of unknown function DUF1611-N, Rossmann-like domain	Rossmann
IPR041040	Domain	3-hydroxybutyryl-CoA dehydrogenase reduced Rossmann-fold domain	Rossmann
IPR014729	Homologous_superfamily	Rossmann-like alpha/beta/alpha sandwich fold	Rossmann
IPR010674	Domain	Nucleolar GTP-binding protein 1, Rossman-fold domain	Rossmann
IPR043078	Homologous_superfamily	Sialyltransferase, N-terminal GT-B Rossman nucleotide-binding domain	Rossmann
IPR016040	Domain	NAD(P)-binding domain	Rossmann
IPR036291	Homologous_superfamily	NAD(P)-binding domain superfamily	Rossmann
IPR029752	Conserved_site	D-isomer specific 2-hydroxyacid dehydrogenase, NAD-binding domain conserved site 1	NAD(P)
IPR029753	Conserved_site	D-isomer specific 2-hydroxyacid dehydrogenase, NAD-binding domain conserved site	NAD(P)
IPR000534	Domain	Semialdehyde dehydrogenase, NAD-binding	NAD(P)
IPR000594	Domain	THIF-type NAD/FAD binding fold	NAD(P)
IPR001433	Domain	Oxidoreductase FAD/NAD(P)-binding	NAD(P)
IPR005097	Domain	Saccharopine dehydrogenase, NADP binding domain	NAD(P)
IPR005106	Domain	Aspartate/homoserine dehydrogenase, NAD-binding	NAD(P)
IPR006115	Domain	6-phosphogluconate dehydrogenase, NADP-binding	NAD(P)
IPR006140	Domain	D-isomer specific 2-hydroxyacid dehydrogenase, NAD-binding domain	NAD(P)
IPR006176	Domain	3-hydroxyacyl-CoA dehydrogenase, NAD binding	NAD(P)
IPR007698	Domain	Alanine dehydrogenase/pyridine nucleotide transhydrogenase, NAD(H)-binding domain	NAD(P)
IPR012302	Domain	Malic enzyme, NAD-binding	NAD(P)
IPR013120	Domain	Fatty acyl-coenzyme A reductase, NAD-binding domain	NAD(P)
IPR013121	Domain	Ferric reductase, NAD binding domain	NAD(P)
IPR015814	Domain	Phosphogluconate dehydrogenase, NAD-binding, putative, C-terminal	NAD(P)
IPR015878	Domain	S-adenosyl-L-homocysteine hydrolase, NAD binding domain	NAD(P)
IPR016040	Domain	NAD(P)-binding domain	NAD(P)
IPR020631	Domain	Tetrahydrofolate dehydrogenase/cyclohydrolase, NAD(P)-binding domain	NAD(P)
IPR020828	Domain	Glyceraldehyde 3-phosphate dehydrogenase, NAD(P) binding domain	NAD(P)
IPR022674	Domain	Glucose-6-phosphate dehydrogenase, NAD-binding	NAD(P)
IPR023753	Domain	FAD/NAD(P)-binding domain	NAD(P)
IPR029154	Domain	3-hydroxyisobutyrate dehydrogenase, NAD-binding domain	NAD(P)
IPR033922	Domain	NAD(P) binding domain of glutamate dehydrogenase	NAD(P)
IPR035015	Domain	Methylene tetrahydromethanopterin dehydrogenase, NADP-binding domain	NAD(P)
IPR035812	Domain	Methylenetetrahydrofolate dehydrogenase, NAD-binding domain	NAD(P)
IPR038732	Domain	FAD-dependent urate hydroxylase HpyO, FAD/NAD(P)-binding domain	NAD(P)
IPR009023	Homologous_superfamily	Hydroxymethylglutaryl-CoA reductase, class I/II, NAD/NADP-binding domain superfamily	NAD(P)
IPR029035	Homologous_superfamily	DHS-like NAD/FAD-binding domain superfamily	NAD(P)
IPR036188	Homologous_superfamily	FAD/NAD(P)-binding domain superfamily	NAD(P)
IPR036291	Homologous_superfamily	NAD(P)-binding domain superfamily	NAD(P)
IPR043143	Homologous_superfamily	Malate/L-sulfolactate/L-lactate dehydrogenase-like, NADPH binding domain	NAD(P)
IPR003952	Binding_site	Fumarate reductase/succinate dehydrogenase, FAD-binding site	FAD
IPR006093	Binding_site	Oxygen oxidoreductase covalent FAD-binding site	FAD
IPR000594	Domain	THIF-type NAD/FAD binding fold	FAD
IPR001433	Domain	Oxidoreductase FAD/NAD(P)-binding	FAD
IPR002346	Domain	Molybdopterin dehydrogenase, FAD-binding	FAD
IPR002938	Domain	FAD-binding domain	FAD
IPR003097	Domain	Sulfite reductase [NADPH] flavoprotein alpha-component-like, FAD-binding	FAD
IPR003953	Domain	FAD-dependent oxidoreductase 2, FAD binding domain	FAD
IPR005101	Domain	Cryptochrome/DNA photolyase, FAD-binding domain	FAD
IPR008333	Domain	Flavoprotein pyridine nucleotide cytochrome reductase-like, FAD-binding domain	FAD
IPR013112	Domain	FAD-binding 8	FAD
IPR013113	Domain	FAD-binding 9, siderophore-interacting	FAD
IPR015345	Domain	Cytokinin dehydrogenase 1, FAD/cytokinin binding domain	FAD
IPR016166	Domain	FAD-binding domain, PCMH-type	FAD
IPR017927	Domain	FAD-binding domain, ferredoxin reductase-type	FAD
IPR023753	Domain	FAD/NAD(P)-binding domain	FAD
IPR024906	Domain	Enoyl reductase FAD binding domain	FAD
IPR038732	Domain	FAD-dependent urate hydroxylase HpyO, FAD/NAD(P)-binding domain	FAD
IPR040986	Domain	Sulfhydryl oxidase, flavin adenine dinucleotide (FAD) binding domain	FAD
IPR016167	Homologous_superfamily	FAD-binding, type PCMH, subdomain 1	FAD
IPR016169	Homologous_superfamily	FAD-binding, type PCMH, subdomain 2	FAD
IPR023173	Homologous_superfamily	NADPH-cytochrome p450 reductase, FAD-binding, alpha-helical domain superfamily	FAD
IPR029035	Homologous_superfamily	DHS-like NAD/FAD-binding domain superfamily	FAD
IPR036134	Homologous_superfamily	Cryptochrome/DNA photolyase, FAD-binding domain-like superfamily	FAD
IPR036188	Homologous_superfamily	FAD/NAD(P)-binding domain superfamily	FAD
IPR036318	Homologous_superfamily	FAD-binding, type PCMH-like superfamily	FAD
IPR042568	Homologous_superfamily	Sulfhydryl oxidase, flavin adenine dinucleotide (FAD) binding domain superfamily	FAD
IPR017441	Binding_site	Protein kinase, ATP binding site	ATP
IPR025662	Binding_site	Sigma-54 interaction domain, ATP-binding site 1	ATP
IPR025943	Binding_site	Sigma-54 interaction domain, ATP-binding site 2	ATP
IPR006203	Conserved_site	GHMP kinase, ATP-binding, conserved site	ATP
IPR002192	Domain	Pyruvate phosphate dikinase, AMP/ATP-binding	ATP
IPR002611	Domain	IstB-like ATP-binding protein	ATP
IPR003439	Domain	ABC transporter-like, ATP-binding domain	ATP
IPR004218	Domain	Prokaryotic glutathione synthetase, ATP-binding	ATP
IPR005479	Domain	Carbamoyl-phosphate synthetase large subunit-like, ATP-binding domain	ATP
IPR014001	Domain	Helicase superfamily 1/2, ATP-binding domain	ATP
IPR014013	Domain	Helicase superfamily 1/2, ATP-binding domain, DinG/Rad3-type	ATP
IPR014016	Domain	UvrD-like helicase, ATP-binding domain	ATP
IPR017879	Domain	PotA, ATP-binding domain	ATP
IPR017911	Domain	MacB, ATP-binding domain	ATP
IPR020588	Domain	DNA recombination and repair protein RecA-like, ATP-binding domain	ATP
IPR020898	Domain	Synapsin, ATP-binding domain	ATP
IPR027120	Domain	Smc2, ATP-binding cassette domain	ATP
IPR028468	Domain	Smc1, ATP-binding cassette domain	ATP
IPR032823	Domain	Branched-chain amino acid ATP-binding cassette transporter, C-terminal	ATP
IPR034001	Domain	ATP-binding cassette transporter, PDR-like subfamily G, domain 1	ATP
IPR034003	Domain	ATP-binding cassette transporter, PDR-like subfamily G, domain 2	ATP
IPR035699	Domain	Dynein heavy chain, hydrolytic ATP-binding dynein motor region	ATP
IPR035706	Domain	Dynein heavy chain, ATP-binding dynein motor region	ATP
IPR041701	Domain	Methionine import ATP-binding protein MetN, ATP-binding domain	ATP
IPR041703	Domain	Transcription termination factor Rho, ATP binding domain	ATP
IPR044078	Domain	Mot1, ATP-binding domain	ATP
IPR020003	Active_site	ATPase, alpha/beta subunit, nucleotide-binding domain, active site	Nucleotide
IPR018488	Conserved_site	Cyclic nucleotide-binding, conserved site	Nucleotide
IPR000194	Domain	ATPase, F1/V1/A1 complex, alpha/beta subunit, nucleotide-binding domain	Nucleotide
IPR000595	Domain	Cyclic nucleotide-binding domain	Nucleotide
IPR002586	Domain	CobQ/CobB/MinD/ParA nucleotide binding domain	Nucleotide
IPR003495	Domain	CobW/HypB/UreG, nucleotide-binding domain	Nucleotide
IPR006657	Domain	Molybdopterin dinucleotide-binding domain	Nucleotide
IPR006703	Domain	AIG1-type guanine nucleotide-binding (G) domain	Nucleotide
IPR030378	Domain	Circularly permuted (CP)-type guanine nucleotide-binding (G) domain	Nucleotide
IPR030379	Domain	Septin-type guanine nucleotide-binding (G) domain	Nucleotide
IPR030381	Domain	Dynamin-type guanine nucleotide-binding (G) domain	Nucleotide
IPR030383	Domain	Very large inducible GTPASE (VLIG)-type guanine nucleotide-binding (G) domain	Nucleotide
IPR030385	Domain	IRG-type guanine nucleotide-binding (G) domain	Nucleotide
IPR030386	Domain	GB1/RHD3-type guanine nucleotide-binding (G) domain	Nucleotide
IPR030388	Domain	Era-type guanine nucleotide-binding (G) domain	Nucleotide
IPR030389	Domain	FeoB-type guanine nucleotide-binding (G) domain	Nucleotide
IPR030393	Domain	EngB-type guanine nucleotide-binding (G) domain	Nucleotide
IPR030394	Domain	HflX-type guanine nucleotide-binding (G) domain	Nucleotide
IPR031166	Domain	EngA-type guanine nucleotide-binding (G) domain	Nucleotide
IPR031167	Domain	OBG-type guanine nucleotide-binding (G) domain	Nucleotide
IPR031168	Domain	TrmE-type guanine nucleotide-binding domain	Nucleotide
IPR031475	Domain	Four-carbon acid sugar kinase, nucleotide binding domain	Nucleotide
IPR033732	Domain	ATP synthase, F1 complex, alpha subunit nucleotide-binding domain	Nucleotide
IPR041230	Domain	FbpC, C-terminal regulatory nucleotide binding domain	Nucleotide
IPR041717	Domain	FwdD/FmdC, molybdopterin dinucleotide-binding domain	Nucleotide
IPR042030	Domain	Chaperone protein HscC, nucleotide-binding domain	Nucleotide
IPR042039	Domain	HscA chaperone, nucleotide-binding domain	Nucleotide
IPR042049	Domain	Heat shock 70kDa protein 14, nucleotide-binding domain	Nucleotide
IPR042050	Domain	Endoplasmic reticulum chaperone BIP, nucleotide-binding domain	Nucleotide
IPR042052	Domain	HSPA4, nucleotide-binding domain	Nucleotide
IPR042053	Domain	HSPH1, nucleotide-binding domain	Nucleotide
IPR042708	Domain	HSPA4L, nucleotide-binding domain	Nucleotide
IPR012677	Homologous_superfamily	Nucleotide-binding alpha-beta plait domain superfamily	Nucleotide
IPR018490	Homologous_superfamily	Cyclic nucleotide-binding-like	Nucleotide
IPR039261	Homologous_superfamily	Ferredoxin-NADP reductase (FNR), nucleotide-binding domain	Nucleotide
IPR042213	Homologous_superfamily	Four-carbon acid sugar kinase, nucleotide binding domain superfamily	Nucleotide
IPR043078	Homologous_superfamily	Sialyltransferase, N-terminal GT-B Rossman nucleotide-binding domain	Nucleotide
IPR043129	Homologous_superfamily	ATPase, nucleotide binding domain	Nucleotide
IPR007329	Domain	FMN-binding	FMN
IPR011538	Domain	NADH-ubiquinone oxidoreductase 51kDa subunit, FMN-binding domain	FMN
IPR024624	Domain	Pyridoxamine 5'-phosphate oxidase, Alr4036 family, FMN-binding domain	FMN
IPR035587	Domain	DUS-like, FMN-binding domain	FMN
IPR037347	Domain	MJ0144, FMN-binding domain	FMN
IPR037348	Domain	Trimethylamine dehydrogenase/Dimethylamine dehydrogenase, FMN-binding domain	FMN
IPR037350	Domain	Lactate 2-monooxygenase, FMN-binding domain	FMN
IPR037458	Domain	L-mandelate/L-lactate dehydrogenase, FMN-binding domain	FMN
IPR038725	Domain	General stress protein, FMN-binding split barrel domain	FMN
IPR012349	Homologous_superfamily	FMN-binding split barrel	FMN
IPR037225	Homologous_superfamily	NADH-ubiquinone oxidoreductase 51kDa subunit, FMN-binding domain superfamily	FMN
IPR020845	Conserved_site	AMP-binding, conserved site	AMP
IPR002192	Domain	Pyruvate phosphate dikinase, AMP/ATP-binding	AMP
IPR020459	Domain	AMP-binding	AMP
IPR018220	Binding_site	Adenylosuccinate synthase, GTP-binding site	GTP
IPR000795	Domain	Translational (tr)-type GTP-binding domain	GTP
IPR005225	Domain	Small GTP-binding protein domain	GTP
IPR006073	Domain	GTP binding domain	GTP
IPR035531	Domain	GTP binding protein 1-like, GTP-binding domain	GTP
IPR041709	Domain	Elongation factor Tu (EF-Tu), GTP-binding domain	GTP
IPR041732	Domain	Peptide chain release factor 3, GTP-binding domain	GTP
IPR041757	Domain	Sulfate adenylyltransferase subunit CysN, GTP-binding domain	GTP
IPR044121	Domain	Snu114, GTP-binding domain	GTP
IPR044128	Domain	Initiation factor eIF2 gamma, GTP-binding domain	GTP
IPR000399	Conserved_site	TPP-binding enzyme, conserved site	TPP
IPR011766	Domain	Thiamine pyrophosphate enzyme, C-terminal TPP-binding	TPP
IPR012001	Domain	Thiamine pyrophosphate enzyme, N-terminal TPP-binding domain	TPP
IPR039368	Domain	Acetolactate synthase large subunit, TPP binding domain	TPP
IPR022408	Conserved_site	Acyl-CoA-binding protein, ACBP, conserved site	CoA
IPR000582	Domain	Acyl-CoA-binding protein, ACBP	CoA
IPR003781	Domain	CoA-binding	CoA
IPR014352	Homologous_superfamily	FERM/acyl-CoA-binding protein superfamily	CoA
IPR035984	Homologous_superfamily	Acyl-CoA binding protein superfamily	CoA
